# Recombination-aware Phylogeographic Inference Using the Structured Coalescent with Ancestral Recombination

**DOI:** 10.1101/2022.02.08.479599

**Authors:** Fangfang Guo, Ignazio Carbone, David A. Rasmussen

**Affiliations:** Department of Entomology and Plant Pathology, North Carolina State University, Raleigh, North Carolina, USA; Center for Integrated Fungal Research, North Carolina State University, Raleigh, North Carolina, USA; Bioinformatics Research Center, North Carolina State University, Raleigh, North Carolina, USA

**Keywords:** Phylogeography, Migration, Structured coalescent, Recombination, Ancestral recombination graph, *Aspergillus flavus*

## Abstract

Movement of individuals between populations or demes is often restricted, especially between geographically isolated populations. The structured coalescent provides an elegant theoretical framework for describing how movement between populations shapes the genealogical history of sampled individuals and thereby structures genetic variation within and between populations. However, in the presence of recombination an individual may inherit different regions of their genome from different parents, resulting in a mosaic of genealogical histories across the genome, which can be represented by an Ancestral Recombination Graph (ARG). In this case, different genomic regions may have different ancestral histories and so different histories of movement between populations. Recombination therefore poses an additional challenge to phylogeographic methods that aim to reconstruct the movement of individuals from genealogies, although also a potential benefit in that different loci may contain additional information about movement. Here, we introduce the Structured Coalescent with Ancestral Recombination (SCAR) model, which builds on recent approximations to the structured coalescent by incorporating recombination into the ancestry of sampled individuals. The SCAR model allows us to infer how the migration history of sampled individuals varies across the genome from ARGs, and improves estimation of key population genetic parameters such as population sizes, recombination rates and migration rates. Using the SCAR model, we explore the potential and limitations of phylogeographic inference using full ARGs. We then apply the SCAR to lineages of the recombining fungus *Aspergillus flavus* sampled across the United States to explore patterns of recombination and migration across the genome.
