## Supplementary file 1 for "Recombination-aware Phylogeographic Inference Using the Structured Coalescent with Ancestral Recombination"

### Sheet: 48IC
sample	population	Strain	GWH	State	Substrate	Treatment	Treated/Untreated	Lineage	Mating type	Sampling period	AF cluster
0	0	IC7720	H262	AR	Soil	Untreated	Untreated	IC	MAT1_1	PRE	Full
1	0	IC7681	H347	AR	Soil	Untreated	Untreated	IC	MAT1_1	PRE	Full
2	0	IC7675	H326	AR	Soil	Untreated	Untreated	IC	MAT1_1	PRE	Full
3	0	IC7677	H229	AR	Soil	Untreated	Untreated	IC	MAT1_2	PRE	Full
4	0	IC7714	H243	AR	Soil	Untreated	Untreated	IC	MAT1_2	PRE	Full
5	0	IC7716	H115	AR	Soil	Untreated	Untreated	IC	MAT1_2	PRE	Full
6	0	IC7639	H349	AR	Soil	Untreated	Untreated	IC	MAT1_1	PRE	Full
7	0	IC7646	H264	AR	Soil	Untreated	Untreated	IC	MAT1_1	PRE	Full
8	0	IC7673	H233	AR	Soil	Untreated	Untreated	IC	MAT1_2	PRE	Full
9	0	IC7674	H222	AR	Soil	Untreated	Untreated	IC	MAT1_1	PRE	Full
10	0	IC7678	H345	AR	Soil	Untreated	Untreated	IC	MAT1_1	PRE	Full
11	0	IC7715	H269	AR	Soil	Untreated	Untreated	IC	MAT1_1	PRE	Full
12	0	IC7642	H234	AR	Soil	Untreated	Untreated	IC	MAT1_2	PRE	Full
13	0	IC7647	H325	AR	Soil	Untreated	Untreated	IC	MAT1_2	PRE	Full
14	0	IC7680	H344	AR	Soil	Untreated	Untreated	IC	MAT1_2	PRE	Full
15	0	IC7719	H259	AR	Soil	Untreated	Untreated	IC	MAT1_1	PRE	Full
16	0	IC7721	H276	AR	Soil	Untreated	Untreated	IC	MAT1_1	PRE	Full
17	1	IC7165	H140	IN	Soil	Untreated	Untreated	IC	MAT1_1	PRE	Full
18	1	IC6863	H143	IN	Soil	Untreated	Untreated	IC	MAT1_1	PRE	Full
19	1	IC6865	H140	IN	Soil	Untreated	Untreated	IC	MAT1_1	PRE	Full
20	1	IC7081	H140	IN	Soil	Untreated	Untreated	IC	MAT1_1	PRE	Full
21	1	IC7083	H166	IN	Soil	Untreated	Untreated	IC	MAT1_1	PRE	Full
22	1	IC7164	H140	IN	Soil	Untreated	Untreated	IC	MAT1_1	PRE	Full
23	1	IC6862	H140	IN	Soil	Untreated	Untreated	IC	MAT1_1	PRE	Full
24	1	IC6868	H140	IN	Soil	Untreated	Untreated	IC	MAT1_1	PRE	Full
25	1	IC7086	H107	IN	Soil	Untreated	Untreated	IC	MAT1_1	PRE	Full
26	1	IC7167	H298	IN	Soil	Untreated	Untreated	IC	MAT1_2	PRE	Full
27	1	IC6860	H140	IN	Soil	Untreated	Untreated	IC	MAT1_1	PRE	Full
28	1	IC6861	H158	IN	Soil	Untreated	Untreated	IC	MAT1_1	PRE	Full
29	1	IC7079	H223	IN	Soil	Untreated	Untreated	IC	MAT1_1	PRE	Full
30	2	IC6539	H229	NC	Soil	Untreated	Untreated	IC	MAT1_2	PRE	Full
31	2	IC6514	H275	NC	Soil	Untreated	Untreated	IC	MAT1_1	PRE	Full
32	2	IC6538	H231	NC	Soil	Untreated	Untreated	IC	MAT1_2	PRE	Full
33	2	IC6541	H232	NC	Soil	Untreated	Untreated	IC	MAT1_1	PRE	Full
34	2	IC6481	H273	NC	Soil	Untreated	Untreated	IC	MAT1_2	PRE	Full
35	2	IC6516	H328	NC	Soil	Untreated	Untreated	IC	MAT1_2	PRE	Full
36	2	IC6517	H292	NC	Soil	Untreated	Untreated	IC	MAT1_1	PRE	Full
37	2	IC8210	H140	NC	kernel	Untreated	Untreated	IC	MAT1_1	PRE	Full
38	2	IC8211	H140	NC	kernel	Untreated	Untreated	IC	MAT1_1	PRE	Full
39	2	IC8208	H274	NC	kernel	Untreated	Untreated	IC	MAT1_1	PRE	Full
40	2	IC8214	H140	NC	kernel	Untreated	Untreated	IC	MAT1_1	PRE	Full
41	2	IC8216	H141	NC	kernel	Untreated	Untreated	IC	MAT1_1	PRE	Full
42	2	IC8212	H140	NC	kernel	Untreated	Untreated	IC	MAT1_1	PRE	Full
43	3	IC6172	H140	TX	Soil	Untreated	Untreated	IC	MAT1_1	PRE	Full
44	3	IC7930	H281	TX	Soil	Untreated	Untreated	IC	MAT1_1	PRE	Full
45	3	IC6113	H140	TX	Soil	Untreated	Untreated	IC	MAT1_1	PRE	Full
46	3	IC7829	H140	TX	Soil	Untreated	Untreated	IC	MAT1_1	PRE	Full
47	3	IC7888	H190	TX	Soil	Untreated	Untreated	IC	MAT1_1	PRE	Full

### Sheet: 51IB
sample	population	Strain	GWH	State	Substrate	Treatment	Treated/Untreated	Lineage	Mating type	Sampling period	AF cluster
0	0	IC7770	H22	AR	kernel	Untreated	Untreated	IB	MAT1_2	PRE	Missing
1	0	IC7771	H22	AR	kernel	Untreated	Untreated	IB	MAT1_2	PRE	Missing
2	0	IC7772	H64	AR	kernel	Untreated	Untreated	IB	MAT1_2	PRE	Missing
3	0	IC7773	H22	AR	kernel	Untreated	Untreated	IB	MAT1_2	PRE	Missing
4	0	IC7774	H22	AR	kernel	Untreated	Untreated	IB	MAT1_2	PRE	Missing
5	0	IC7775	H66	AR	kernel	Untreated	Untreated	IB	MAT1_2	PRE	Missing
6	0	IC7776	H22	AR	kernel	Untreated	Untreated	IB	MAT1_2	PRE	Missing
7	0	IC7777	H22	AR	kernel	Untreated	Untreated	IB	MAT1_2	PRE	Missing
8	0	IC7778	H22	AR	kernel	Untreated	Untreated	IB	MAT1_2	PRE	Missing
9	0	IC7779	H22	AR	kernel	Untreated	Untreated	IB	MAT1_2	PRE	Missing
10	0	IC7641	H1	AR	Soil	Untreated	Untreated	IB	MAT1_1	PRE	Missing
11	1	IC6866	H29	IN	Soil	Untreated	Untreated	IB	MAT1_1	PRE	Full
12	1	IC7084	H40	IN	Soil	Untreated	Untreated	IB	MAT1_1	PRE	Full
13	1	IC7171	H7	IN	Soil	Untreated	Untreated	IB	MAT1_2	PRE	Missing
14	2	IC6486	H53	NC	Soil	Untreated	Untreated	IB	MAT1_1	PRE	Missing
15	2	IC6509	H1	NC	Soil	Untreated	Untreated	IB	MAT1_2	PRE	Missing
16	2	IC6512	H19	NC	Soil	Untreated	Untreated	IB	MAT1_1	PRE	Full
17	2	IC6513	H23	NC	Soil	Untreated	Untreated	IB	MAT1_1	PRE	Missing
18	2	IC6542	H24	NC	Soil	Untreated	Untreated	IB	MAT1_2	PRE	Partial
19	2	IC6543	H86	NC	Soil	Untreated	Untreated	IB	MAT1_2	PRE	Missing
20	2	IC6544	H24	NC	Soil	Untreated	Untreated	IB	MAT1_2	PRE	Partial
21	2	IC6546	H1	NC	Soil	Untreated	Untreated	IB	MAT1_2	PRE	Missing
22	2	IC6547	H8	NC	Soil	Untreated	Untreated	IB	MAT1_2	PRE	Missing
23	2	IC8092	H1	NC	kernel	Untreated	Untreated	IB	MAT1_2	PRE	Missing
24	2	IC8213	H1	NC	kernel	Untreated	Untreated	IB	MAT1_2	PRE	Missing
25	3	IC6350	H1	TX	kernel	Untreated	Untreated	IB	MAT1_2	PRE	Full
26	3	IC6351	H21	TX	kernel	Untreated	Untreated	IB	MAT1_1	PRE	Full
27	3	IC6352	H82	TX	kernel	Untreated	Untreated	IB	MAT1_2	PRE	Full
28	3	IC6353	H1	TX	kernel	Untreated	Untreated	IB	MAT1_2	PRE	Full
29	3	IC6354	H1	TX	kernel	Untreated	Untreated	IB	MAT1_2	PRE	Full
30	3	IC6355	H1	TX	kernel	Untreated	Untreated	IB	MAT1_2	PRE	Missing
31	3	IC6357	H1	TX	kernel	Untreated	Untreated	IB	MAT1_1	PRE	Missing
32	3	IC6358	H1	TX	kernel	Untreated	Untreated	IB	MAT1_1	PRE	Full
33	3	IC6359	H28	TX	kernel	Untreated	Untreated	IB	MAT1_2	PRE	Full
34	3	IC6121	H1	TX	Soil	Untreated	Untreated	IB	MAT1_2	PRE	Missing
35	3	IC6174	H10	TX	Soil	Untreated	Untreated	IB	MAT1_2	PRE	Missing
36	3	IC6177	H28	TX	Soil	Untreated	Untreated	IB	MAT1_2	PRE	Full
37	3	IC7818	H21	TX	Soil	Untreated	Untreated	IB	MAT1_1	PRE	Missing
38	3	IC7819	H21	TX	Soil	Untreated	Untreated	IB	MAT1_1	PRE	Missing
39	3	IC7826	H1	TX	Soil	Untreated	Untreated	IB	MAT1_2	PRE	Missing
40	3	IC7842	H28	TX	Soil	Untreated	Untreated	IB	MAT1_1	PRE	Full
41	3	IC7854	H30	TX	Soil	Untreated	Untreated	IB	MAT1_2	PRE	Full
42	3	IC7855	H28	TX	Soil	Untreated	Untreated	IB	MAT1_1	PRE	Full
43	3	IC7865	H31	TX	Soil	Untreated	Untreated	IB	MAT1_1	PRE	Full
44	3	IC7873	H219	TX	Soil	Untreated	Untreated	IB	MAT1_2	PRE	Missing
45	3	IC7874	H1	TX	Soil	Untreated	Untreated	IB	MAT1_2	PRE	Missing
46	3	IC7876	H1	TX	Soil	Untreated	Untreated	IB	MAT1_2	PRE	Missing
47	3	IC7881	H1	TX	Soil	Untreated	Untreated	IB	MAT1_2	PRE	Missing
48	3	IC7961	H21	TX	Soil	Untreated	Untreated	IB	MAT1_1	PRE	Full
49	3	IC7962	H1	TX	Soil	Untreated	Untreated	IB	MAT1_2	PRE	Missing
50	3	IC7963	H21	TX	Soil	Untreated	Untreated	IB	MAT1_2	PRE	Full
