## Supplementary file 2 for "Recombination-aware Phylogeographic Inference Using the Structured Coalescent with Ancestral Recombination"

### Sheet: ARGweaverPrams
Parameters	48_IC_ARG	51_IB_ARG
popsize	9674	1554
recombrate	2.17e-10	1.37e-09
mutrate	2.82e-09	2.82e-09
maxtime	19000	3100
compress-seq	5	5
iterations	20000	20000
burn_in iterations	1000	1000
randseed	70923	2132

### Sheet: LDhat_48IC
missing-threshold	segregating_sites	Watterson's_theta	region_length	Watterson's_theta_per_site	4Ner	r/m
0	18552	4180.3	5123135	0.000815964	*	*
0.1	15583	3511.3	5123135	0.00068538	*	*
0.2	10607	2390.06	5123160	0.000466521	*	*
0.3	7234	1630.03	5123149	0.000318169	*	*
0.4	5080	1144.67	5123149	0.000223431	35	0.0305765
0.5	4018	905.37	5123149	0.000176721	36	0.0397627
0.6	3169	714.066	5123149	0.00013938	41	0.0574177
0.7	2481	559.04	5123149	0.00010912	43	0.0769176
0.8	1878	423.167	5123149	8.2599e-05	56	0.132335
0.9	1299	276.929	5107479	5.42203e-05	47	0.169719
mu	2.82e-09
r	2.16908e-10
Ne	9673.79
chromosome_length	5123149
maxtime	19000

### Sheet: LDhat_51IB
missing_threshold	4Ner	Lk	watterson_theta	r/u
0	*	*	752.577	*
0.1	*	*	544.763	*
0.2	36	-3.48118e+07	313.833	0.114711
0.3	42	-1.64616e+07	202.925	0.206973
0.4	45	-9.53806e+06	148.248	0.303545
0.5	50	-5.95917e+06	113.576	0.440234
0.6	43	-3.72597e+06	88.238	0.487318
0.7	42	-2.19608e+06	66.678	0.629893
0.8	41	-1.31535e+06	51.565	0.795113
0.9	36	-657693	36.451	0.987627
mu	2.82e-09
r	1.37424e-09
Ne	1554.03
chromosome_length	5033688
maxtime	3100
