## Supplementary file 4 for "Recombination-aware Phylogeographic Inference Using the Structured Coalescent with Ancestral Recombination"

### Sheet: 51IB
	summary statistics	ARG							Consensus tree
		r	M01	M02	M03	M12	M13	M23	M01	M02	M03	M12	M13	M23
	mean	2.2797e-09	0.1974	0.1716	0.1428	0.1125	0.0968	0.2218	0.2223	0.1634	0.2737	0.1193	0.109	0.2813
	stderr of mean	3.151e-12	0.0061298	0.0016654	0.0025916	0.006662	0.002584	0.0059427	0.0099795	0.0087064	0.011	0.0053709	0.0048389	0.0096897
	stdev	1.6444e-10	0.143	0.0285	0.0568	0.0829	0.0551	0.098	0.1463	0.1421	0.1792	0.1023	0.0971	0.1685
	variance	2.704e-20	0.0204	0.00081376	0.0032218	0.0068668	0.0030358	0.0095983	0.0214	0.0202	0.0321	0.0105	0.0094379	0.0284
	median	2.28e-09	0.1683	0.1676	0.1451	0.0959	0.0883	0.2077	0.1916	0.1285	0.2327	0.0924	0.0829	0.2461
	value range	[1.75E-9, 2.89E-9]	[2.03E-5, 0.7177]	[0.0946, 0.3326]	[2.17E-5, 0.3624]	[1.1735E-4, 0.6049]	[5.9688E-4, 0.44]	[0.0167, 0.7285]	[2.0504E-3, 1.0166]	[1.428E-4, 0.9921]	[1.6089E-3, 1.0784]	[1.05E-6, 0.8204]	[4.82E-5, 0.7581]	[4.4424E-3, 1.2124]
	geometric mean	2.2738e-09	0.1337	0.1694	0.1264	0.0796	0.0806	0.2002	0.1729	0.1043	0.2176	0.0751	0.0646	0.2338
	95% HPD interval	[1.95E-9, 2.59E-9]	[2.8377E-4, 0.4823]	[0.122, 0.2251]	[0.0218, 0.2442]	[2.1018E-4, 0.2682]	[8.9335E-3, 0.2007]	[0.061, 0.4207]	[4.3987E-3, 0.5029]	[1.428E-4, 0.4356]	[0.0189, 0.6389]	[1.05E-6, 0.3216]	[5.59E-5, 0.303]	[0.0362, 0.631]
	auto-correlation time (ACT)	11.7506	58.8054	109.071	66.7108	206.839	70.3846	117.749	79.0609	63.81	64.3557	46.8959	42.1811	56.2471
	effective sample size (ESS)	2723.3	544.2	293.4	479.7	154.7	454.7	271.8	215	266.4	264.2	362.5	403	302.3
	number of samples	32001	32001	32001	32001	32001	32001	32001	17001	17001	17001	17001	17001	17001

### Sheet: 48IC
	summary statistics	ARG							Consensus tree
		r	M01	M02	M03	M12	M13	M23	M01	M02	M03	M12	M13	M23
	mean	1.058e-09	0.0895	0.0774	0.0846	0.2324	0.0718	0.1298	0.1041	0.3064	0.1071	0.1068	0.1074	0.1191
	stderr of mean	9.944e-13	0.0048098	0.0040697	0.0042179	0.0021761	0.002887	0.0042303	0.0058	0.0098655	0.0049676	0.0047655	0.004994	0.0065268
	stdev	3.8463e-11	0.0687	0.0573	0.0547	0.0315	0.0455	0.0666	0.09	0.1797	0.091	0.0946	0.0954	0.104
	variance	1.4794e-21	0.004716	0.0032877	0.0029976	0.00099061	0.0020746	0.0044307	0.0080926	0.0323	0.0082733	0.0089412	0.0091067	0.0108
	median	1.06e-09	0.0767	0.0658	0.0763	0.2271	0.0621	0.1181	0.0791	0.2691	0.0821	0.08	0.0805	0.091
	value range	[9.33E-10, 1.19E-9]	[5.47E-5, 0.4522]	[5.36E-5, 0.3399]	[1.6752E-4, 0.3046]	[0.164, 0.3634]	[5.5408E-4, 0.2928]	[9.061E-4, 0.4671]	[3.89E-5, 0.523]	[6.087E-3, 1.6605]	[1.5E-5, 0.5801]	[3.26E-5, 0.6995]	[9.16E-5, 0.6014]	[9.22E-5, 0.6811]
	geometric mean	1.0573e-09	0.0583	0.0531	0.0621	0.2304	0.0571	0.1115	0.0631	0.2591	0.0671	0.0646	0.0646	0.0745
	95% HPD interval	[9.83E-10, 1.13E-9]	[1.7618E-4, 0.2136]	[6.8023E-4, 0.1879]	[1.6752E-4, 0.186]	[0.1837, 0.2965]	[1.9491E-3, 0.1564]	[9.3735E-3, 0.2583]	[3.89E-5, 0.2894]	[0.0365, 0.638]	[1.5E-5, 0.2924]	[3.26E-5, 0.2989]	[9.16E-5, 0.3056]	[9.22E-5, 0.3314]
	auto-correlation time (ACT)	16.7114	122.645	125.953	148.387	119.519	100.441	100.98	70.6743	51.2677	50.7116	43.1834	46.5614	66.9486
	effective sample size (ESS)	1496	203.8	198.5	168.5	209.2	248.9	247.6	240.6	331.6	335.2	393.7	365.1	253.9
	number of samples	25001	25001	25001	25001	25001	25001	25001	17001	17001	17001	17001	17001	17001
